# Carafe enables high quality *in silico* spectral library generation for data-independent acquisition proteomics

**DOI:** 10.1101/2024.10.15.618504

**Authors:** Bo Wen, Chris Hsu, David Shteynberg, Wen-Feng Zeng, Michael Riffle, Alexis Chang, Miranda Mudge, Brook L. Nunn, Brendan X. MacLean, Matthew D. Berg, Judit Villén, Michael J. MacCoss, William S. Noble

## Abstract

Data-independent acquisition (DIA)-based mass spectrometry is becoming an increasingly popular mass spectrometry acquisition strategy for carrying out quantitative proteomics experiments. Most of the popular DIA search engines make use of *in silico* generated spectral libraries. However, the generation of high-quality spectral libraries for DIA data analysis remains a challenge, particularly because most such libraries are generated directly from data-dependent acquisition (DDA) data or are from *in silico* prediction using models trained on DDA data. In this study, we developed Carafe, a tool that generates high-quality experiment-specific *in silico* spectral libraries by training deep learning models directly on DIA data. We demonstrate the performance of Carafe on a wide range of DIA datasets, where we observe improved fragment ion intensity prediction and peptide detection relative to existing pretrained DDA models. To make Carafe more accessible to the community, we have integrated Carafe into the widely used Skyline tool.
