## Supplementary Table 1 for "Carafe enables high quality *in silico* spectral library generation for data-independent acquisition proteomics"

### Sheet: 1. Instrument_LC_list
MS Instrument	LC instrument
Astral	Vanquish Neo UHPLC system
Exploris 480	Vanquish Neo UHPLC system
Fusion Lumos Tribrid	EvoSep One
Fusion Lumos Tribrid #2	Easy nLC 1200

### Sheet: 2. LC_settings
	Astral	Exploris 480	Fusion Lumos Tribrid	Fusion Lumos Tribrid #2
LC system	Vanquish Neo UHPLC system	Vanquish Neo UHPLC system	EvoSep One	Easy nLC 1200
Column	PepSep C18 15cm*150µm*1.9µm	PepSep C18 15cm*150µm*1.9µm	PepSep C18 15cm*150µm*1.9µm	PepSep C18 15cm*150µm*1.9µm
Emitter	FossilionTech nanoESI 20 µm	FossilionTech nanoESI 20 µm	FossilionTech nanoESI 20 µm	FossilionTech nanoESI 20 µm
ESI voltage	2500 V	2500 V	2500 V	2500 V
Column temperature	45˚C	45˚C	45˚C	45˚C
Injection/Load volume	1 µg of sample in 3 µL	1 µg of sample in 3 µL	1 µg of sample in 3 µL loaded onto EvoTip	1 µg of sample in 3 µL loaded onto EvoTip
Buffer A	0.1% formic acid in water	0.1% formic acid in water	0.1% formic acid in water	0.1% formic acid in water
Buffer B	0.1% formic acid in 80% acetonitrile	0.1% formic acid in 80% acetonitrile	0.1% formic acid in acetonitrile	0.1% formic acid in acetonitrile

### Sheet: 3. LC gradient
LC-MS gradient pairing
Neo Vanquish + Astral MS				Whole proteome Neo Vanquish + Exploris 480				Phospho proteomics Neo Vanquish + Exploris 480				EvoSep One + Fusion Lumos Tribrid		Easy nLC 1200 + Fusion Lumos Tribrid #2
Time (min)	Flow (µL/min)	% Buffer B		Time (min)	Flow (µL/min)	% Buffer B		Time (min)	Flow (µL/min)	% Buffer B		Extended method: 88min gradient with 1SPD		Time (min)	Flow (µL/min)	% Buffer B
0	1.3	4		0	1.3	4		0	0.8	1				0	1	4
0.7	1.3	6		0.7	1.3	6		82.7	0.8	40				86	1	40
1	1.3	6.5		1	0.8	6.5		83.2 (column wash)	1.3	99				88	1.3	100
21	1.3	40		83.7	0.8	50		86.2 (column wash)	1.3	99				90	1.3	100
21.5	1.3	55		84.2	1.3	50
22 (column wash)	1.3	99		86.5	1.3	99
24 (column wash)	1.3	99		87 (column wash)	1.3	99
				90 (column wash)	1.3	99

### Sheet: 4. GPF-library DIA methods
		INSTRUMENTS
	Astral	Exploris	Fusion Lumos Tribrid
Number of runs for library	4	6	6
		SOURCE
Ion transfer tube temperature	300˚C	300˚C	300˚C
		FULL MS
Detector Type	Orbitrap	Orbitrap	Orbitrap
Resolution	240000	30000	30000
Scan Ranges (m/z)	375-985	395-505, 495-605, 595-705, 695-805, 895-1005	395-505, 495-605, 595-705, 695-805, 895-1005
Injection Time	Custom at 50 ms	Auto	Auto
Microscans	1	1	1
RF lens(%)	50	40	40
AGC Target	Standard	1	1
Spectrum data type	Centroid	Centroid	Centroid
Polarity	Positive	Positive	Positive
		MS/MS
Run time (min)	24	90	88
Detector Type	Astral	Orbitrap	Orbitrap
Resolution	-	30000	30000
Isolation window (m/z)	1	4	4
Staggered windows?	No	Yes	Yes
Precursor mass ranges (m/z)	400-525, 525-650, 650-775, 775-900	400-500, 500-600, 600-700, 700-800, 800-900, 900-1000	400-500, 500-600, 600-700, 700-800, 800-900, 900-1000
HCD coliision energy	0.27	0.27	0.27
Scan Range (m/z)	200-1960	200-2000	150-2000
Injection Time	Custom at 10 ms	Auto	Custom at 54 ms
AGC target	2.5	Custom at 1000%	Custom at 1000%
Polarity	Positive	Positive	Positive
RF lens(%)	0.5	N/A?	N/A?
Spectrum data type	Centroid	Centroid	Centroid

### Sheet: 5. DIA methods
		INSTRUMENTS
	Astral	Exploris	Fusion Lumos Tribrid	Fusion Lumos Tribrid #2
Source
Ion transfer tube temperature	300˚C	300˚C	300˚C	300˚C
FULL MS
Detector Type	Orbitrap	Orbitrap	Orbitrap	Orbitrap
Resolution	240000	30000	30000	30000
Scan Range (m/z)	375-985	395-1005	395-1005	395-1005
Injection Time Mode	Custom	Auto	Auto	Auto
Maximum Injection time (ms)	50	-	54	54
Microscans	1	1	1	1
RF lens(%)	50	40	40	40
AGC Target	Standard	Standard	Standard	Standard
Spectrum data type	Centroid	Profile	Centroid	Centroid
Polarity	Positive	Positive	Positive	Positive
		MS/MS METHODS
Run time (min)	24	90	88	90
Detector Type	Astral	Orbitrap	Orbitrap	Orbitrap
Resolution	-	15000, 30000	15000	15000
Isolation windows	2	8, 16	8	8
Staggered windows?	No	Both staggered and unstaggered	Yes	Yes
Precursor mass range (m/z)	400-900	400-1000	400-1000	400-1000
Scan Range (m/z)	200-1960	200-2000	150-2000	150-2000
Activation Type	HCD	HCD	HCD	HCD or CID
Coliision energy	0.27	0.27	0.27	0.27
CID activation time (ms)	-	-	-	10
CID Activation Q	-	-	-	0.25
Injection Times (ms)	5 and 10	Auto	22, 54, and 118	22
AGC target	2.5	10	8	8
Polarity	Positive	Positive	Positive	Positive
RF lens(%)	0.5	-	-	-
Spectrum data type	Centroid	Profile	Centroid	Centroid

### Sheet: 6. Phospho DIA methods
	INSTRUMENTS
	Exploris
	Source
Ion transfer tube temperature	300˚C
	FULL MS
Detector Type	Orbitrap
Resolution	30000
Scan Range (m/z)	445-1055
Injection Time Mode	Auto
Maximum Injection time (ms)	-
Microscans	1
RF lens(%)	40
AGC Target	Standard
Spectrum data type	Profile
Polarity	Positive
	MS/MS METHODS
Run time (min)	86.2
Detector Type	Orbitral
Resolution	30000
Isolation windows	16
Staggered windows?	Unstaggered
Precursor mass range (m/z)	450-1050
Scan Range (m/z)	200-2000
HCD coliision energy	0.27
Injection Times (ms)	Auto
AGC target	10
Polarity	Positive
RF lens(%)	-
Spectrum data type	Profile
